# Identification and Functional Annotation of Long Intergenic Non-coding RNAs in the Brassicaceae

**DOI:** 10.1101/2021.09.17.460835

**Authors:** Kyle Palos, Anna C. Nelson Dittrich, Li’ang Yu, Jordan R. Brock, Larry Wu, Ewelina Sokolowska, Aleksandra Skirycz, Polly Hsu, Eric Lyons, Mark A. Beilstein, Andrew D. L. Nelson

## Abstract

Long intergenic noncoding RNAs (lincRNAs) are a large yet enigmatic class of eukaryotic transcripts with critical biological functions. Despite the wealth of RNA-seq data available, lincRNA identification lags in the plant lineage. In addition, there is a need for a harmonized identification and annotation effort to enable cross-species functional and genomic comparisons. In this study we processed >24 Tbp of RNA-seq data from >16,000 experiments to identify ~130,000 lincRNAs in four Brassicaceae: *Arabidopsis thaliana*, *Camelina sativa, Brassica rapa*, and *Eutrema salsugineum*. We used Nanopore RNA-seq, transcriptome-wide structural information, peptide data, and epigenomic data to characterize these lincRNAs and identify functional motifs. We then used comparative genomic and transcriptomic approaches to highlight lincRNAs in our dataset with sequence or transcriptional evolutionary conservation, including lincRNAs transcribed adjacent to orthologous genes that display little sequence similarity and likely function as transcriptional regulators. Finally, we used guilt-by-association techniques to further classify these lincRNAs according to putative function. LincRNAs with Brassicaceae-conserved putative miRNA binding motifs, short ORFs, and whose expression is modulated by abiotic stress are a few of the annotations that will prioritize and guide future functional analyses.
