## Supplemental File 6: SRAs, with associated metadata, used in targeted transcriptomic studies for "Identification and Functional Annotation of Long Intergenic Non-coding RNAs in the Brassicaceae"

### Sheet: Sheet1
Species	Number of samples analyzed	Associated Publication	BioProject	Notes
Arabidopsis thaliana	138	https://doi.org/10.1111/tpj.13312	PRJNA314076
Arabidopsis thaliana	58	https://doi.org/10.1038/s41467-018-07500-7	PRJNA494179	Did not analyze rRNA depleted datasets, non-seedling data, or amiR-NAT data
Arabidopsis thaliana	45	https://doi.org/10.1093/jxb/eraa250	PRJNA609704
Arabidopsis thaliana	36	https://doi.org/10.1186/s12870-019-1636-y	PRJNA411947
Arabidopsis thaliana	18	https://doi.org/10.1105/tpc.16.00916	PRJNA363056	Did not analyze mutants
Arabidopsis thaliana	39	https://doi.org/10.1105/tpc.19.00463	PRJNA506408	Only analyzed total mRNA-seq of control, hypoxia, and reoxygenation
Arabidopsis thaliana	34	https://doi.org/10.1111/tpj.13312	PRJNA324514
Arabidopsis thaliana	24	https://doi.org/10.1073/pnas.1817233116	PRJNA472051
Arabidopsis thaliana	18	https://doi.org/10.1111/tpj.13167	PRJNA315516	Only analyzed control and drought treatments at 5-7 days
Arabidopsis thaliana	12	https://doi.org/10.1371/journal.pone.0147625	PRJNA295091
Arabidopsis thaliana	36	None identified	PRJNA309985
Arabidopsis thaliana	3	https://doi.org/10.1038/s41477-017-0023-7	PRJNA316129	Experiments used to establish expressed genes for ChIP-seq experiments
Arabidopsis thaliana	2	https://doi.org/10.1038/s41422-018-0104-9	PRJNA484219	Experiments used to establish expressed genes for ChIP-seq experiments
Arabidopsis thaliana	10	https://doi.org/10.1016/j.cub.2015.02.046	PRJNA230565
Arabidopsis thaliana	15	https://doi.org/10.1111/tpj.13741	PRJNA412447
Arabidopsis thaliana	12	None identified	PRJNA330878
Arabidopsis thaliana	28	DOI: 10.1126/science.aag1550	PRJNA319318
Arabidopsis thaliana	16	https://doi.org/10.1016/j.cell.2015.12.018	PRJNA255977
Arabidopsis thaliana	24	https://doi.org/10.1016/j.celrep.2019.11.051	PRJNA435737	Recovery experiments not analyzed
Arabidopsis thaliana	17	https://doi.org/10.1038/s41598-019-41234-w	PRJNA476778
Arabidopsis thaliana	28	https://doi.org/10.1105/tpc.16.00463	PRJNA320878
Arabidopsis thaliana	9	None identified	PRJNA554020
Arabidopsis thaliana	2	https://doi.org/10.1016/j.molcel.2015.11.015	PRJNA300285	Used for Arabidopsis CpG DNA methyation analysis.
Arabidopsis thaliana	10	https://doi.org/10.1038/s41477-017-0023-7	PRJNA316129	Used for Arabidopsis H3K27me3 analysis
Arabidopsis thaliana	48	https://doi.org/10.1038/s41477-017-0023-7	PRJNA316129	Used for Arabidopsis H3K9ac analysis
Brassica rapa	4	DOI: 10.1093/dnares/dsy021	PRJDB3554	Used for Brassica CpG DNA methylation analysis
Brassica rapa	6	DOI: 10.1093/gigascience/giz147	PRJNA542357	Used for Brassica H3K27me3 analysis
Brassica rapa	8	https://doi.org/10.1186/1471-2164-14-689	PRJNA185152	Part of the combined Brassica tissue expression atlas.
Brassica rapa	28	https://doi.org/10.3389/fpls.2015.00005	PRJNA253868	Control experiments used as part of the Brassica tissue expression atlas.
Brassica rapa	48	https://doi.org/10.7554/eLife.29655	PRJNA356124
Brassica rapa	12	None identified	PRJNA298459
Brassica rapa	8	https://doi.org/10.3389/fpls.2015.01183	PRJNA298858
Brassica rapa	12	None identified	PRJNA490252
Brassica rapa	42	https://doi.org/10.3390/genes11040392	PRJNA615255
Camelina sativa	12	https://doi.org/10.1038/s41598-018-28204-4	PRJNA397728
Eutrema salsugineum	8	https://doi.org/10.1111/plb.13006	PRJNA438390
Eutrema salsugineum	33	https://doi.org/10.1534/g3.119.400201	PRJNA494564
Eutrema salsugineum	4	None identified	PRJNA401357
