## Supplemental File 7: Araport11 lincRNAs that were removed from analysis for "Identification and Functional Annotation of Long Intergenic Non-coding RNAs in the Brassicaceae"

### Sheet: Sheet1
ID	Reason for removal	Classifier
AT3G08195	ORF > 100 AA	Araport NTR
AT4G02995	ORF > 100 AA	Araport NTR
AT5G05145	ORF > 100 AA	Araport NTR
AT2G00740	ORF > 100 AA	Araport NTR
AT1G08943	ORF > 100 AA	Araport NTR
AT3G00210	ORF > 100 AA	Araport NTR
AT3G00850	ORF > 100 AA	Araport NTR
AT5G00690	ORF > 100 AA	Araport NTR
AT1G08775	ORF > 100 AA	Araport NTR
AT5G00540	ORF > 100 AA	Araport NTR
AT3G00990	ORF > 100 AA	Araport NTR
AT3G00470	ORF > 100 AA	Araport NTR
AT4G09805	ORF > 100 AA	Araport NTR
AT1G09727	ORF > 100 AA	Araport NTR
AT4G03085	ORF > 100 AA	Araport NTR
AT5G00680	ORF > 100 AA	Araport NTR
AT4G09095	ORF > 100 AA	Araport NTR
AT5G03725	ORF > 100 AA	Araport NTR
AT3G00840	ORF > 100 AA	Araport NTR
AT5G00550	ORF > 100 AA	Araport NTR
AT2G00870	ORF > 100 AA	Araport NTR
AT5G00445	ORF > 100 AA	Araport NTR
AT1G06833	ORF > 100 AA	Araport NTR
AT3G06365	ORF > 100 AA	Araport NTR
AT3G00510	ORF > 100 AA	Araport NTR
AT1G09985	ORF > 100 AA	Araport NTR
AT5G05355	ORF > 100 AA	Araport NTR
AT3G00890	ORF > 100 AA	Araport NTR
AT3G00770	ORF > 100 AA	Araport NTR
AT1G07203	ORF > 100 AA	Araport NTR
AT2G00680	ORF > 100 AA	Araport NTR
AT5G00365	ORF > 100 AA	Araport NTR
AT3G00220	ORF > 100 AA	Araport NTR
AT2G00460	ORF > 100 AA	Araport NTR
AT2G00850	Gene < 200 bp	Araport NTR
AT5G00600	Gene < 200 bp	Araport NTR
AT4G03485	Gene < 200 bp	Araport NTR
AT1G09855	Gene < 200 bp	Araport NTR
AT5G00590	Gene < 200 bp	Araport NTR
AT1G09125	Gene < 200 bp	Araport NTR
AT5G00660	Gene < 200 bp	Araport NTR
AT1G09965	Gene < 200 bp	Araport NTR
AT5G08155	Gene < 200 bp	Araport NTR
AT4G02805	Gene < 200 bp	Araport NTR
AT2G00380	Gene < 200 bp	Araport NTR
AT1G09095	Gene < 200 bp	Araport NTR
AT3G00450	Gene < 200 bp	Araport NTR
AT4G02915	Gene < 200 bp	Araport NTR
AT1G09265	Gene < 200 bp	Araport NTR
AT1G09203	Gene < 200 bp	Araport NTR
AT3G00550	Gene < 200 bp	Araport NTR
AT3G00670	Gene < 200 bp	Araport NTR
AT4G06325	Gene < 200 bp	Araport NTR
AT5G00625	Gene < 200 bp	Araport NTR
AT1G05063	Gene < 200 bp	Araport NTR
AT5G00455	Gene < 200 bp	Araport NTR
AT1G07203	coding according to cpc2	Araport NTR
AT1G08943	coding according to cpc2	Araport NTR
AT1G09985	coding according to cpc2	Araport NTR
AT2G00460	coding according to cpc2	Araport NTR
AT2G00680	coding according to cpc2	Araport NTR
AT3G00220	coding according to cpc2	Araport NTR
AT3G06175	coding according to cpc2	Araport NTR
AT3G00770	coding according to cpc2	Araport NTR
AT3G00890	coding according to cpc2	Araport NTR
AT4G02995	coding according to cpc2	Araport NTR
AT4G09095	coding according to cpc2	Araport NTR
AT5G00365	coding according to cpc2	Araport NTR
AT5G05355	coding according to cpc2	Araport NTR
AT5G00680	coding according to cpc2	Araport NTR
AT5G00690	coding according to cpc2	Araport NTR
AT1G08905	Overlapping mRNA	Araport NTR
AT1G09015	Overlapping mRNA	Araport NTR
AT1G09045	Overlapping mRNA	Araport NTR
AT1G09105	Overlapping mRNA	Araport NTR
AT1G08593	Overlapping mRNA	Araport NTR
AT1G09905	Overlapping mRNA	Araport NTR
AT1G09925	Overlapping mRNA	Araport NTR
AT1G09975	Overlapping mRNA	Araport NTR
AT2G00480	Overlapping mRNA	Araport NTR
AT2G00600	Overlapping mRNA	Araport NTR
AT2G00640	Overlapping mRNA	Araport NTR
AT2G00740	Overlapping mRNA	Araport NTR
AT2G00940	Overlapping mRNA	Araport NTR
AT2G00950	Overlapping mRNA	Araport NTR
AT2G00970	Overlapping mRNA	Araport NTR
AT2G01000	Overlapping mRNA	Araport NTR
AT3G00180	Overlapping mRNA	Araport NTR
AT3G00190	Overlapping mRNA	Araport NTR
AT3G00300	Overlapping mRNA	Araport NTR
AT3G00380	Overlapping mRNA	Araport NTR
AT3G00490	Overlapping mRNA	Araport NTR
AT3G00570	Overlapping mRNA	Araport NTR
AT3G00640	Overlapping mRNA	Araport NTR
AT3G00770	Overlapping mRNA	Araport NTR
AT3G00810	Overlapping mRNA	Araport NTR
AT3G00910	Overlapping mRNA	Araport NTR
AT3G08445	Overlapping mRNA	Araport NTR
AT3G09215	Overlapping mRNA	Araport NTR
AT3G00950	Overlapping mRNA	Araport NTR
AT4G03615	Overlapping mRNA	Araport NTR
AT4G02795	Overlapping mRNA	Araport NTR
AT4G02815	Overlapping mRNA	Araport NTR
AT4G02875	Overlapping mRNA	Araport NTR
AT4G02885	Overlapping mRNA	Araport NTR
AT4G06020	Overlapping mRNA	Araport NTR
AT4G06025	Overlapping mRNA	Araport NTR
AT4G06030	Overlapping mRNA	Araport NTR
AT4G06040	Overlapping mRNA	Araport NTR
AT4G02965	Overlapping mRNA	Araport NTR
AT4G03065	Overlapping mRNA	Araport NTR
AT4G03095	Overlapping mRNA	Araport NTR
AT4G07705	Overlapping mRNA	Araport NTR
AT4G03195	Overlapping mRNA	Araport NTR
AT4G03315	Overlapping mRNA	Araport NTR
AT4G03355	Overlapping mRNA	Araport NTR
AT4G03475	Overlapping mRNA	Araport NTR
AT5G00390	Overlapping mRNA	Araport NTR
AT5G00460	Overlapping mRNA	Araport NTR
AT5G00510	Overlapping mRNA	Araport NTR
AT5G04875	Overlapping mRNA	Araport NTR
AT5G00595	Overlapping mRNA	Araport NTR
AT5G00615	Overlapping mRNA	Araport NTR
AT5G00685	Overlapping mRNA	Araport NTR
AT5G09525	Overlapping mRNA	Araport NTR
AT1G04017	Overlapping mRNA	Araport lncRNA
AT1G04023	Overlapping mRNA	Araport lncRNA
AT1G04133	Overlapping mRNA	Araport lncRNA
AT1G04173	Overlapping mRNA	Araport lncRNA
AT1G04203	Overlapping mRNA	Araport lncRNA
AT1G04293	Overlapping mRNA	Araport lncRNA
AT1G04307	Overlapping mRNA	Araport lncRNA
AT1G04313	Overlapping mRNA	Araport lncRNA
AT1G04397	Overlapping mRNA	Araport lncRNA
AT1G04427	Overlapping mRNA	Araport lncRNA
AT1G04493	Overlapping mRNA	Araport lncRNA
AT1G04497	Overlapping mRNA	Araport lncRNA
AT1G04557	Overlapping mRNA	Araport lncRNA
AT1G04593	Overlapping mRNA	Araport lncRNA
AT1G04657	Overlapping mRNA	Araport lncRNA
AT1G04713	Overlapping mRNA	Araport lncRNA
AT1G04747	Overlapping mRNA	Araport lncRNA
AT1G04807	Overlapping mRNA	Araport lncRNA
AT1G04847	Overlapping mRNA	Araport lncRNA
AT1G04873	Overlapping mRNA	Araport lncRNA
AT1G04983	Overlapping mRNA	Araport lncRNA
AT1G05093	Overlapping mRNA	Araport lncRNA
AT1G05113	Overlapping mRNA	Araport lncRNA
AT1G05153	Overlapping mRNA	Araport lncRNA
AT1G05227	Overlapping mRNA	Araport lncRNA
AT1G05283	Overlapping mRNA	Araport lncRNA
AT1G05303	Overlapping mRNA	Araport lncRNA
AT1G05323	Overlapping mRNA	Araport lncRNA
AT1G05357	Overlapping mRNA	Araport lncRNA
AT1G05447	Overlapping mRNA	Araport lncRNA
AT1G05493	Overlapping mRNA	Araport lncRNA
AT1G05553	Overlapping mRNA	Araport lncRNA
AT1G05607	Overlapping mRNA	Araport lncRNA
AT1G05707	Overlapping mRNA	Araport lncRNA
AT1G05717	Overlapping mRNA	Araport lncRNA
AT1G05843	Overlapping mRNA	Araport lncRNA
AT1G05847	Overlapping mRNA	Araport lncRNA
AT1G05943	Overlapping mRNA	Araport lncRNA
AT1G06007	Overlapping mRNA	Araport lncRNA
AT1G06103	Overlapping mRNA	Araport lncRNA
AT1G28715	Overlapping mRNA	Araport lncRNA
AT1G06287	Overlapping mRNA	Araport lncRNA
AT1G06407	Overlapping mRNA	Araport lncRNA
AT1G06427	Overlapping mRNA	Araport lncRNA
AT1G06487	Overlapping mRNA	Araport lncRNA
AT1G06543	Overlapping mRNA	Araport lncRNA
AT1G06593	Overlapping mRNA	Araport lncRNA
AT1G06613	Overlapping mRNA	Araport lncRNA
AT1G06637	Overlapping mRNA	Araport lncRNA
AT1G06757	Overlapping mRNA	Araport lncRNA
AT1G06937	Overlapping mRNA	Araport lncRNA
AT1G07167	Overlapping mRNA	Araport lncRNA
AT1G07173	Overlapping mRNA	Araport lncRNA
AT1G07527	Overlapping mRNA	Araport lncRNA
AT1G49938	Overlapping mRNA	Araport lncRNA
AT1G07707	Overlapping mRNA	Araport lncRNA
AT1G08007	Overlapping mRNA	Araport lncRNA
AT1G08017	Overlapping mRNA	Araport lncRNA
AT1G08023	Overlapping mRNA	Araport lncRNA
AT1G08063	Overlapping mRNA	Araport lncRNA
AT1G08307	Overlapping mRNA	Araport lncRNA
AT1G08433	Overlapping mRNA	Araport lncRNA
AT1G08437	Overlapping mRNA	Araport lncRNA
AT1G08457	Overlapping mRNA	Araport lncRNA
AT1G08513	Overlapping mRNA	Araport lncRNA
AT1G08553	Overlapping mRNA	Araport lncRNA
AT1G08583	Overlapping mRNA	Araport lncRNA
AT1G08607	Overlapping mRNA	Araport lncRNA
AT1G08663	Overlapping mRNA	Araport lncRNA
AT1G08703	Overlapping mRNA	Araport lncRNA
AT1G08777	Overlapping mRNA	Araport lncRNA
AT1G08867	Overlapping mRNA	Araport lncRNA
AT1G08877	Overlapping mRNA	Araport lncRNA
AT1G08883	Overlapping mRNA	Araport lncRNA
AT1G08953	Overlapping mRNA	Araport lncRNA
AT1G09007	Overlapping mRNA	Araport lncRNA
AT1G09013	Overlapping mRNA	Araport lncRNA
AT1G09017	Overlapping mRNA	Araport lncRNA
AT1G09063	Overlapping mRNA	Araport lncRNA
AT1G09067	Overlapping mRNA	Araport lncRNA
AT1G09127	Overlapping mRNA	Araport lncRNA
AT1G09263	Overlapping mRNA	Araport lncRNA
AT1G09303	Overlapping mRNA	Araport lncRNA
AT1G09317	Overlapping mRNA	Araport lncRNA
AT1G09323	Overlapping mRNA	Araport lncRNA
AT1G09357	Overlapping mRNA	Araport lncRNA
AT1G09423	Overlapping mRNA	Araport lncRNA
AT1G09477	Overlapping mRNA	Araport lncRNA
AT1G09493	Overlapping mRNA	Araport lncRNA
AT1G09497	Overlapping mRNA	Araport lncRNA
AT1G09603	Overlapping mRNA	Araport lncRNA
AT1G09667	Overlapping mRNA	Araport lncRNA
AT1G09763	Overlapping mRNA	Araport lncRNA
AT1G09773	Overlapping mRNA	Araport lncRNA
AT1G09887	Overlapping mRNA	Araport lncRNA
AT1G09977	Overlapping mRNA	Araport lncRNA
AT1G09997	Overlapping mRNA	Araport lncRNA
AT2G03905	Overlapping mRNA	Araport lncRNA
AT2G03945	Overlapping mRNA	Araport lncRNA
AT2G03995	Overlapping mRNA	Araport lncRNA
AT2G04155	Overlapping mRNA	Araport lncRNA
AT2G04265	Overlapping mRNA	Araport lncRNA
AT2G04465	Overlapping mRNA	Araport lncRNA
AT2G04485	Overlapping mRNA	Araport lncRNA
AT2G04655	Overlapping mRNA	Araport lncRNA
AT2G04855	Overlapping mRNA	Araport lncRNA
AT2G04945	Overlapping mRNA	Araport lncRNA
AT2G05015	Overlapping mRNA	Araport lncRNA
AT2G05095	Overlapping mRNA	Araport lncRNA
AT2G05405	Overlapping mRNA	Araport lncRNA
AT2G05535	Overlapping mRNA	Araport lncRNA
AT2G05575	Overlapping mRNA	Araport lncRNA
AT2G05585	Overlapping mRNA	Araport lncRNA
AT2G05725	Overlapping mRNA	Araport lncRNA
AT2G05865	Overlapping mRNA	Araport lncRNA
AT2G05875	Overlapping mRNA	Araport lncRNA
AT2G06065	Overlapping mRNA	Araport lncRNA
AT2G06085	Overlapping mRNA	Araport lncRNA
AT2G06405	Overlapping mRNA	Araport lncRNA
AT2G06535	Overlapping mRNA	Araport lncRNA
AT2G06625	Overlapping mRNA	Araport lncRNA
AT2G06655	Overlapping mRNA	Araport lncRNA
AT2G07035	Overlapping mRNA	Araport lncRNA
AT2G07255	Overlapping mRNA	Araport lncRNA
AT2G07415	Overlapping mRNA	Araport lncRNA
AT2G07855	Overlapping mRNA	Araport lncRNA
AT2G08180	Overlapping mRNA	Araport lncRNA
AT2G08240	Overlapping mRNA	Araport lncRNA
AT2G08255	Overlapping mRNA	Araport lncRNA
AT2G08260	Overlapping mRNA	Araport lncRNA
AT2G08310	Overlapping mRNA	Araport lncRNA
AT2G08380	Overlapping mRNA	Araport lncRNA
AT2G08385	Overlapping mRNA	Araport lncRNA
AT2G08485	Overlapping mRNA	Araport lncRNA
AT2G08490	Overlapping mRNA	Araport lncRNA
AT2G08500	Overlapping mRNA	Araport lncRNA
AT2G08535	Overlapping mRNA	Araport lncRNA
AT2G08560	Overlapping mRNA	Araport lncRNA
AT2G08565	Overlapping mRNA	Araport lncRNA
AT2G08570	Overlapping mRNA	Araport lncRNA
AT2G08690	Overlapping mRNA	Araport lncRNA
AT2G08705	Overlapping mRNA	Araport lncRNA
AT2G08720	Overlapping mRNA	Araport lncRNA
AT2G08775	Overlapping mRNA	Araport lncRNA
AT2G08800	Overlapping mRNA	Araport lncRNA
AT2G08805	Overlapping mRNA	Araport lncRNA
AT2G08830	Overlapping mRNA	Araport lncRNA
AT2G08970	Overlapping mRNA	Araport lncRNA
AT2G08980	Overlapping mRNA	Araport lncRNA
AT2G09040	Overlapping mRNA	Araport lncRNA
AT2G09055	Overlapping mRNA	Araport lncRNA
AT2G09105	Overlapping mRNA	Araport lncRNA
AT2G09115	Overlapping mRNA	Araport lncRNA
AT2G09140	Overlapping mRNA	Araport lncRNA
AT2G09165	Overlapping mRNA	Araport lncRNA
AT2G09170	Overlapping mRNA	Araport lncRNA
AT2G09220	Overlapping mRNA	Araport lncRNA
AT2G09235	Overlapping mRNA	Araport lncRNA
AT2G09250	Overlapping mRNA	Araport lncRNA
AT2G09280	Overlapping mRNA	Araport lncRNA
AT2G09420	Overlapping mRNA	Araport lncRNA
AT2G09570	Overlapping mRNA	Araport lncRNA
AT2G09650	Overlapping mRNA	Araport lncRNA
AT2G09755	Overlapping mRNA	Araport lncRNA
AT2G09765	Overlapping mRNA	Araport lncRNA
AT2G09770	Overlapping mRNA	Araport lncRNA
AT2G09775	Overlapping mRNA	Araport lncRNA
AT2G09955	Overlapping mRNA	Araport lncRNA
AT2G09965	Overlapping mRNA	Araport lncRNA
AT3G01105	Overlapping mRNA	Araport lncRNA
AT3G01225	Overlapping mRNA	Araport lncRNA
AT3G01365	Overlapping mRNA	Araport lncRNA
AT3G01445	Overlapping mRNA	Araport lncRNA
AT3G01535	Overlapping mRNA	Araport lncRNA
AT3G01555	Overlapping mRNA	Araport lncRNA
AT3G01565	Overlapping mRNA	Araport lncRNA
AT3G01575	Overlapping mRNA	Araport lncRNA
AT3G01595	Overlapping mRNA	Araport lncRNA
AT3G01625	Overlapping mRNA	Araport lncRNA
AT3G01655	Overlapping mRNA	Araport lncRNA
AT3G01675	Overlapping mRNA	Araport lncRNA
AT3G01735	Overlapping mRNA	Araport lncRNA
AT3G01865	Overlapping mRNA	Araport lncRNA
AT3G02195	Overlapping mRNA	Araport lncRNA
AT3G02325	Overlapping mRNA	Araport lncRNA
AT3G02425	Overlapping mRNA	Araport lncRNA
AT3G02735	Overlapping mRNA	Araport lncRNA
AT3G02785	Overlapping mRNA	Araport lncRNA
AT3G02825	Overlapping mRNA	Araport lncRNA
AT3G02945	Overlapping mRNA	Araport lncRNA
AT3G02985	Overlapping mRNA	Araport lncRNA
AT3G03075	Overlapping mRNA	Araport lncRNA
AT3G03195	Overlapping mRNA	Araport lncRNA
AT3G03295	Overlapping mRNA	Araport lncRNA
AT3G03515	Overlapping mRNA	Araport lncRNA
AT3G03595	Overlapping mRNA	Araport lncRNA
AT3G03635	Overlapping mRNA	Araport lncRNA
AT3G03675	Overlapping mRNA	Araport lncRNA
AT3G03795	Overlapping mRNA	Araport lncRNA
AT3G03835	Overlapping mRNA	Araport lncRNA
AT3G03905	Overlapping mRNA	Araport lncRNA
AT3G04045	Overlapping mRNA	Araport lncRNA
AT3G04065	Overlapping mRNA	Araport lncRNA
AT3G04085	Overlapping mRNA	Araport lncRNA
AT3G04435	Overlapping mRNA	Araport lncRNA
AT3G04805	Overlapping mRNA	Araport lncRNA
AT3G04875	Overlapping mRNA	Araport lncRNA
AT3G04995	Overlapping mRNA	Araport lncRNA
AT3G05125	Overlapping mRNA	Araport lncRNA
AT3G05135	Overlapping mRNA	Araport lncRNA
AT3G05195	Overlapping mRNA	Araport lncRNA
AT3G05245	Overlapping mRNA	Araport lncRNA
AT3G05315	Overlapping mRNA	Araport lncRNA
AT3G05495	Overlapping mRNA	Araport lncRNA
AT3G05845	Overlapping mRNA	Araport lncRNA
AT3G05855	Overlapping mRNA	Araport lncRNA
AT3G05885	Overlapping mRNA	Araport lncRNA
AT3G06045	Overlapping mRNA	Araport lncRNA
AT3G06115	Overlapping mRNA	Araport lncRNA
AT3G06425	Overlapping mRNA	Araport lncRNA
AT3G06685	Overlapping mRNA	Araport lncRNA
AT3G06715	Overlapping mRNA	Araport lncRNA
AT3G06805	Overlapping mRNA	Araport lncRNA
AT3G06845	Overlapping mRNA	Araport lncRNA
AT3G06925	Overlapping mRNA	Araport lncRNA
AT3G07125	Overlapping mRNA	Araport lncRNA
AT3G07435	Overlapping mRNA	Araport lncRNA
AT3G07555	Overlapping mRNA	Araport lncRNA
AT3G07745	Overlapping mRNA	Araport lncRNA
AT3G07775	Overlapping mRNA	Araport lncRNA
AT3G07815	Overlapping mRNA	Araport lncRNA
AT3G07995	Overlapping mRNA	Araport lncRNA
AT3G08100	Overlapping mRNA	Araport lncRNA
AT3G08175	Overlapping mRNA	Araport lncRNA
AT3G08280	Overlapping mRNA	Araport lncRNA
AT3G08340	Overlapping mRNA	Araport lncRNA
AT3G08355	Overlapping mRNA	Araport lncRNA
AT3G08450	Overlapping mRNA	Araport lncRNA
AT3G08495	Overlapping mRNA	Araport lncRNA
AT3G08825	Overlapping mRNA	Araport lncRNA
AT3G08835	Overlapping mRNA	Araport lncRNA
AT3G09095	Overlapping mRNA	Araport lncRNA
AT3G09125	Overlapping mRNA	Araport lncRNA
AT3G09685	Overlapping mRNA	Araport lncRNA
AT3G09755	Overlapping mRNA	Araport lncRNA
AT4G03665	Overlapping mRNA	Araport lncRNA
AT4G03715	Overlapping mRNA	Araport lncRNA
AT4G03785	Overlapping mRNA	Araport lncRNA
AT4G04065	Overlapping mRNA	Araport lncRNA
AT4G04235	Overlapping mRNA	Araport lncRNA
AT4G04285	Overlapping mRNA	Araport lncRNA
AT4G04345	Overlapping mRNA	Araport lncRNA
AT4G04875	Overlapping mRNA	Araport lncRNA
AT4G05205	Overlapping mRNA	Araport lncRNA
AT4G05235	Overlapping mRNA	Araport lncRNA
AT4G05285	Overlapping mRNA	Araport lncRNA
AT4G05545	Overlapping mRNA	Araport lncRNA
AT4G05625	Overlapping mRNA	Araport lncRNA
AT4G05645	Overlapping mRNA	Araport lncRNA
AT4G05650	Overlapping mRNA	Araport lncRNA
AT4G05695	Overlapping mRNA	Araport lncRNA
AT4G05715	Overlapping mRNA	Araport lncRNA
AT4G05880	Overlapping mRNA	Araport lncRNA
AT4G05895	Overlapping mRNA	Araport lncRNA
AT4G05945	Overlapping mRNA	Araport lncRNA
AT4G05975	Overlapping mRNA	Araport lncRNA
AT4G05990	Overlapping mRNA	Araport lncRNA
AT4G06105	Overlapping mRNA	Araport lncRNA
AT4G06165	Overlapping mRNA	Araport lncRNA
AT4G06285	Overlapping mRNA	Araport lncRNA
AT4G06300	Overlapping mRNA	Araport lncRNA
AT4G06335	Overlapping mRNA	Araport lncRNA
AT4G06385	Overlapping mRNA	Araport lncRNA
AT4G06425	Overlapping mRNA	Araport lncRNA
AT4G06440	Overlapping mRNA	Araport lncRNA
AT4G06830	Overlapping mRNA	Araport lncRNA
AT4G06845	Overlapping mRNA	Araport lncRNA
AT4G06850	Overlapping mRNA	Araport lncRNA
AT4G06860	Overlapping mRNA	Araport lncRNA
AT4G06885	Overlapping mRNA	Araport lncRNA
AT4G06895	Overlapping mRNA	Araport lncRNA
AT4G06980	Overlapping mRNA	Araport lncRNA
AT4G07010	Overlapping mRNA	Araport lncRNA
AT4G07020	Overlapping mRNA	Araport lncRNA
AT4G07345	Overlapping mRNA	Araport lncRNA
AT4G07385	Overlapping mRNA	Araport lncRNA
AT4G07665	Overlapping mRNA	Araport lncRNA
AT4G07905	Overlapping mRNA	Araport lncRNA
AT4G07925	Overlapping mRNA	Araport lncRNA
AT4G08085	Overlapping mRNA	Araport lncRNA
AT4G08185	Overlapping mRNA	Araport lncRNA
AT4G08195	Overlapping mRNA	Araport lncRNA
AT4G08215	Overlapping mRNA	Araport lncRNA
AT4G08255	Overlapping mRNA	Araport lncRNA
AT4G08505	Overlapping mRNA	Araport lncRNA
AT4G08635	Overlapping mRNA	Araport lncRNA
AT4G08775	Overlapping mRNA	Araport lncRNA
AT4G08965	Overlapping mRNA	Araport lncRNA
AT4G08975	Overlapping mRNA	Araport lncRNA
AT4G09005	Overlapping mRNA	Araport lncRNA
AT4G09145	Overlapping mRNA	Araport lncRNA
AT4G09335	Overlapping mRNA	Araport lncRNA
AT4G09555	Overlapping mRNA	Araport lncRNA
AT4G09945	Overlapping mRNA	Araport lncRNA
AT5G00770	Overlapping mRNA	Araport lncRNA
AT5G00775	Overlapping mRNA	Araport lncRNA
AT5G00810	Overlapping mRNA	Araport lncRNA
AT5G00840	Overlapping mRNA	Araport lncRNA
AT5G00975	Overlapping mRNA	Araport lncRNA
AT5G01285	Overlapping mRNA	Araport lncRNA
AT5G01345	Overlapping mRNA	Araport lncRNA
AT5G01455	Overlapping mRNA	Araport lncRNA
AT5G01465	Overlapping mRNA	Araport lncRNA
AT5G01485	Overlapping mRNA	Araport lncRNA
AT5G01535	Overlapping mRNA	Araport lncRNA
AT5G10965	Overlapping mRNA	Araport lncRNA
AT5G01855	Overlapping mRNA	Araport lncRNA
AT5G01865	Overlapping mRNA	Araport lncRNA
AT5G01955	Overlapping mRNA	Araport lncRNA
AT5G02045	Overlapping mRNA	Araport lncRNA
AT5G02075	Overlapping mRNA	Araport lncRNA
AT5G02085	Overlapping mRNA	Araport lncRNA
AT5G02215	Overlapping mRNA	Araport lncRNA
AT5G02425	Overlapping mRNA	Araport lncRNA
AT5G02635	Overlapping mRNA	Araport lncRNA
AT5G02735	Overlapping mRNA	Araport lncRNA
AT5G02745	Overlapping mRNA	Araport lncRNA
AT5G02885	Overlapping mRNA	Araport lncRNA
AT5G02935	Overlapping mRNA	Araport lncRNA
AT5G03135	Overlapping mRNA	Araport lncRNA
AT5G03155	Overlapping mRNA	Araport lncRNA
AT5G03275	Overlapping mRNA	Araport lncRNA
AT5G03385	Overlapping mRNA	Araport lncRNA
AT5G03465	Overlapping mRNA	Araport lncRNA
AT5G03485	Overlapping mRNA	Araport lncRNA
AT5G03515	Overlapping mRNA	Araport lncRNA
AT5G03525	Overlapping mRNA	Araport lncRNA
AT5G03685	Overlapping mRNA	Araport lncRNA
AT5G03695	Overlapping mRNA	Araport lncRNA
AT5G03715	Overlapping mRNA	Araport lncRNA
AT5G03735	Overlapping mRNA	Araport lncRNA
AT5G04055	Overlapping mRNA	Araport lncRNA
AT5G04065	Overlapping mRNA	Araport lncRNA
AT5G04225	Overlapping mRNA	Araport lncRNA
AT5G04345	Overlapping mRNA	Araport lncRNA
AT5G04365	Overlapping mRNA	Araport lncRNA
AT5G05055	Overlapping mRNA	Araport lncRNA
AT5G05805	Overlapping mRNA	Araport lncRNA
AT5G05815	Overlapping mRNA	Araport lncRNA
AT5G05845	Overlapping mRNA	Araport lncRNA
AT5G06145	Overlapping mRNA	Araport lncRNA
AT5G06185	Overlapping mRNA	Araport lncRNA
AT5G06205	Overlapping mRNA	Araport lncRNA
AT5G06285	Overlapping mRNA	Araport lncRNA
AT5G06415	Overlapping mRNA	Araport lncRNA
AT5G06465	Overlapping mRNA	Araport lncRNA
AT5G06515	Overlapping mRNA	Araport lncRNA
AT5G06575	Overlapping mRNA	Araport lncRNA
AT5G06595	Overlapping mRNA	Araport lncRNA
AT5G06635	Overlapping mRNA	Araport lncRNA
AT5G06885	Overlapping mRNA	Araport lncRNA
AT5G06915	Overlapping mRNA	Araport lncRNA
AT5G07145	Overlapping mRNA	Araport lncRNA
AT5G07205	Overlapping mRNA	Araport lncRNA
AT5G07355	Overlapping mRNA	Araport lncRNA
AT5G07385	Overlapping mRNA	Araport lncRNA
AT5G07445	Overlapping mRNA	Araport lncRNA
AT5G07465	Overlapping mRNA	Araport lncRNA
AT5G07615	Overlapping mRNA	Araport lncRNA
AT5G07635	Overlapping mRNA	Araport lncRNA
AT5G07785	Overlapping mRNA	Araport lncRNA
AT5G07825	Overlapping mRNA	Araport lncRNA
AT5G07905	Overlapping mRNA	Araport lncRNA
AT5G08015	Overlapping mRNA	Araport lncRNA
AT5G08205	Overlapping mRNA	Araport lncRNA
AT5G08445	Overlapping mRNA	Araport lncRNA
AT5G08455	Overlapping mRNA	Araport lncRNA
AT5G08595	Overlapping mRNA	Araport lncRNA
AT5G08605	Overlapping mRNA	Araport lncRNA
AT5G08675	Overlapping mRNA	Araport lncRNA
AT5G08890	Overlapping mRNA	Araport lncRNA
AT5G08900	Overlapping mRNA	Araport lncRNA
AT5G08905	Overlapping mRNA	Araport lncRNA
AT5G08955	Overlapping mRNA	Araport lncRNA
AT5G09015	Overlapping mRNA	Araport lncRNA
AT5G09065	Overlapping mRNA	Araport lncRNA
AT5G09070	Overlapping mRNA	Araport lncRNA
AT5G09165	Overlapping mRNA	Araport lncRNA
AT5G09245	Overlapping mRNA	Araport lncRNA
AT5G09265	Overlapping mRNA	Araport lncRNA
AT5G09325	Overlapping mRNA	Araport lncRNA
AT5G09425	Overlapping mRNA	Araport lncRNA
AT5G09435	Overlapping mRNA	Araport lncRNA
AT5G09635	Overlapping mRNA	Araport lncRNA
AT5G09645	Overlapping mRNA	Araport lncRNA
AT5G09665	Overlapping mRNA	Araport lncRNA
AT1G04867	Under 200 bp	Araport short ncRNA
AT1G05547	Under 200 bp	Araport short ncRNA
AT1G05697	Under 200 bp	Araport short ncRNA
AT1G05813	Under 200 bp	Araport short ncRNA
AT1G26235	Under 200 bp	Araport short ncRNA
AT1G31258	Under 200 bp	Araport short ncRNA
AT1G06677	Under 200 bp	Araport short ncRNA
AT1G06797	Under 200 bp	Araport short ncRNA
AT1G07257	Under 200 bp	Araport short ncRNA
AT1G07507	Under 200 bp	Araport short ncRNA
AT1G07977	Under 200 bp	Araport short ncRNA
AT1G08253	Under 200 bp	Araport short ncRNA
AT1G08493	Under 200 bp	Araport short ncRNA
AT1G08823	Under 200 bp	Araport short ncRNA
AT1G08933	Under 200 bp	Araport short ncRNA
AT1G09073	Under 200 bp	Araport short ncRNA
AT1G09277	Under 200 bp	Araport short ncRNA
AT1G09583	Under 200 bp	Araport short ncRNA
AT2G04705	Under 200 bp	Araport short ncRNA
AT2G05685	Under 200 bp	Araport short ncRNA
AT2G07405	Under 200 bp	Araport short ncRNA
AT2G07575	Under 200 bp	Araport short ncRNA
AT2G07975	Under 200 bp	Araport short ncRNA
AT2G08610	Under 200 bp	Araport short ncRNA
AT2G09155	Under 200 bp	Araport short ncRNA
AT2G09215	Under 200 bp	Araport short ncRNA
AT2G09365	Under 200 bp	Araport short ncRNA
AT2G09475	Under 200 bp	Araport short ncRNA
AT3G00980	Under 200 bp	Araport short ncRNA
AT3G03065	Under 200 bp	Araport short ncRNA
AT3G03695	Under 200 bp	Araport short ncRNA
AT3G04535	Under 200 bp	Araport short ncRNA
AT3G05185	Under 200 bp	Araport short ncRNA
AT3G05215	Under 200 bp	Araport short ncRNA
AT3G41761	Under 200 bp	Araport short ncRNA
AT3G07485	Under 200 bp	Araport short ncRNA
AT3G07635	Under 200 bp	Araport short ncRNA
AT3G08410	Under 200 bp	Araport short ncRNA
AT4G03605	Under 200 bp	Araport short ncRNA
AT4G05365	Under 200 bp	Araport short ncRNA
AT4G05905	Under 200 bp	Araport short ncRNA
AT4G05940	Under 200 bp	Araport short ncRNA
AT4G09195	Under 200 bp	Araport short ncRNA
AT4G09405	Under 200 bp	Araport short ncRNA
AT5G00885	Under 200 bp	Araport short ncRNA
AT5G02135	Under 200 bp	Araport short ncRNA
AT5G02825	Under 200 bp	Araport short ncRNA
AT5G02975	Under 200 bp	Araport short ncRNA
AT5G05295	Under 200 bp	Araport short ncRNA
AT5G05785	Under 200 bp	Araport short ncRNA
AT5G06095	Under 200 bp	Araport short ncRNA
AT5G06955	Under 200 bp	Araport short ncRNA
AT5G08125	Under 200 bp	Araport short ncRNA
AT5G08575	Under 200 bp	Araport short ncRNA
